# Monitoring myelin lipid composition and structure of myelinated fibers reveals a maturation delay in CMT1A

**DOI:** 10.1101/2024.03.08.581205

**Authors:** Giovanna Capodivento, Mattia Camera, Nara Liessi, Anna Trada, Doriana Debellis, Angelo Schenone, Andrea Armirotti, Davide Visigalli, Lucilla Nobbio

## Abstract

Findings accumulated over time show that neurophysiological, neuropathological, and molecular alterations are present in CMT1A and support the dysmyelinating rather than demyelinating nature of this neuropathy. Moreover, uniform slowing of nerve conduction velocity is already manifest in CMT1A children and does not improve throughout their life. This evidence and our previous studies displaying aberrant myelin composition and structure in adult CMT1A rats prompt us to hypothesize a myelin and axon developmental defect in the CMT1A peripheral nervous system. Peripheral myelination begins during the early stages of development in mammals and, during this process, chemical and structural features of myelinated fibers (MFs) evolve towards a mature phenotype; deficiencies within this self-modulating circuit can cause its blockage. Therefore, to shed light on pathophysiological mechanisms that occur during development, and to investigate the relationship among axonal, myelin, and lipidome deficiencies in CMT1A, we extensively analyzed the evolution of both myelin lipid profile and MF structure in WT and CMT1A rats. Lipidomic analysis revealed a delayed maturation of CMT1A myelin already detectable at P10 characterized by deprivation of sphingolipid species such as hexosylceramides and long-chain sphingomyelins, whose concentration physiologically increases in WT, and an increase in lipids typical of unspecialized plasma membranes, including phosphatidylcholines and phosphatidylethanolamines. Consistently, advanced morphometric analysis on more than 130.000 MFs revealed a delay in the evolution of CMT1A axon and myelin geometric parameters, appearing concomitantly with lipid impairment. We here demonstrate that, during normal development, MFs undergo a continuous maturation process in both chemical composition and physical structure, but these processes are delayed in CMT1A.
