## Supplementary material for "Monitoring myelin lipid composition and structure of myelinated fibers reveals a maturation delay in CMT1A": Suppl. Table 1

### Sheet: Sheet1
	Parameter name	Group	Biological process affecting the parameter
	Axon diameter	Axon size	Axonal growth
	Axon perimeter
	Axonal area
	Myelin area	Degree of myelination	Myelination
	G-Ratio		Axonal growth and myelination
	Fiber diameter	Fiber size
	Fiber perimeter
	Fiber area
	Fiber density	Fiber density	Axon survival
	Fiber roundness	Fiber shape	Possibly extracellular matrix deposition and endoneurium stiffness and anisotropy
