## Supplementary material for "Monitoring myelin lipid composition and structure of myelinated fibers reveals a maturation delay in CMT1A": Suppl. Table 2

### Sheet: Heatmap
	P5_WT	P10_WT	P20_WT	P30_WT	P60_WT	P180_WT	P5_CMT1A	P10_CMT1A	P20_CMT1A	P30_CMT1A	P60_CMT1A	P180_CMT1A	Group
HexCer (d18:1/24:1)	-0.0901332	0.0599774	0.329839	0.295058	0.649499	0.60834	0.0854881	0.129338	0.225484	0.0621801	0.452277	0.312676	A
HexCer (d18:1/22:0)	-0.188394	0.00328475	0.396349	0.478999	1.06291	1.03146	-0.153721	-0.0593929	-0.215513	-0.239428	0.267266	0.0977795	A
HexCer (d18:1/24:0)	-0.140564	0.121585	0.147488	0.232251	0.712103	0.903172	-0.00476483	0.189592	0.0176227	-0.0621647	0.378975	0.245085	A
SM (d18:1/24:0)	-0.0222448	0.369918	0.437834	0.311082	0.530995	0.546291	-0.303046	-0.0160283	-0.36134	-0.642235	-0.240177	-0.238239	A
SM 42:1;O2	0.0629204	0.591696	0.397289	0.294213	0.413417	0.318289	-0.426705	0.11385	-0.184412	-0.498368	-0.149651	-0.144255	A
SM (d18:1/22:1)	-0.274418	-0.25774	0.757217	0.458631	0.802107	0.523526	-0.784423	-0.68051	-0.275314	-0.514388	0.0173692	-0.0221212	A
SM (d18:1/22:0)	-0.0999488	0.0862902	0.653906	0.565935	0.992117	0.884481	-0.435879	-0.279514	-0.49398	-0.62737	-0.23862	-0.381249	A
SM (18:0/22:0)	-0.101685	0.110474	0.706397	0.626249	1.01538	0.87527	-0.624134	-0.345663	-0.490539	-0.597429	-0.363248	-0.33059	A
LPC 18:0	0.369185	0.145539	-0.664777	-0.954164	-0.686951	-0.799158	0.418068	0.309563	0.118807	-0.187485	-0.0932382	-0.148356	B
LPE 20:0	0.335613	0.114223	-0.673207	-0.951072	-0.532954	-0.877235	0.341555	0.329791	0.104883	-0.226253	-0.132138	-0.144295	B
PC (O-14:0/2:0)	0.203431	0.0924199	-0.519292	-0.854963	-0.435972	-0.679057	0.247674	0.239633	0.181215	-0.24478	-0.121315	-0.265925	B
LPC 16:0	0.349969	0.227283	-0.472969	-0.849877	-0.597404	-0.803758	0.309201	0.347714	0.281594	-0.201684	-0.169716	-0.209582	B
LPE 18:0	0.129029	0.119486	-0.502763	-0.793616	-0.481073	-0.673647	0.0711527	0.197865	0.145344	-0.150986	-0.193631	-0.189345	B
PC 31:0	0.515173	0.361252	-0.2199	-0.51983	-0.401554	-0.57651	0.567069	0.591172	0.524465	0.377199	0.453937	0.245066	B
CAR 16:0	0.393656	0.416585	-0.283666	-0.50594	-0.350321	-0.425035	0.631346	0.574848	0.804113	0.383249	0.189218	0.131189	B
TG 51:2	0.266892	-0.0705493	-0.174727	-0.636897	0.0261654	-0.320132	0.722154	-0.140825	-0.0827585	0.112603	0.0327556	0.00839388	B
SM (d18:1/16:0)	0.706849	0.430387	-0.184685	-0.679776	-0.443281	-0.521413	0.839092	0.548357	0.258391	-0.139046	-0.224542	-0.120042	B
SM (d18:1/18:1)	0.714783	0.367358	-0.010198	-0.554981	-0.384732	-0.307392	0.688412	0.472166	0.257895	-0.235477	-0.336712	0.0192704	B
TG 48:0	0.509906	0.248934	0.0739457	-0.204318	-0.153993	-0.474245	0.914521	0.403256	0.314682	0.249587	0.161172	-0.108653	B
PE 38:3	0.677847	0.37421	-0.877275	-0.137404	-1.15808	-1.05749	0.750575	0.874221	-0.153055	0.227072	-0.460278	-0.382742	B
PE (18:0/18:1)	0.552734	0.575072	0.11665	-0.323001	-0.137937	-0.470111	0.0664796	0.525234	0.419218	0.198876	0.375168	0.0511219	B
TG 52:0	0.224893	0.0777006	0.0509993	-0.725077	0.0594164	-0.57918	0.618275	0.802844	0.402118	-0.255051	0.178365	-0.160169	B
PC (16:0/18:1)	0.292055	0.404914	0.180477	-0.0512788	0.160471	-0.127335	0.315717	0.472464	0.381306	0.134723	0.227267	0.00758846	B
PC (16:0/18:0)	0.24396	0.379387	0.166262	0.00167938	0.209609	-0.0941939	0.34772	0.423119	0.409736	0.0955376	0.183248	0.0109907	B
PC (18:0/20:3)	0.786583	0.753293	-0.0238801	-1.68512	-0.79541	-1.4387	1.03325	1.09394	0.820968	-0.603825	-0.770699	-1.11846	B
PC (16:0/16:0)	0.530009	0.524734	0.136273	-0.0836969	0.0375056	-0.390363	0.531417	0.608265	0.427108	0.266332	0.0787552	-0.179593	B
TG 54:4	-1.05939	-0.77324	-0.271423	0.686076	0.495479	0.494092	-0.879415	-0.606928	-0.0834691	0.631483	0.490455	0.748861	C
TG 52:4	-1.5251	-0.651264	-0.17166	0.789157	0.426125	0.339446	-0.817348	-1.03353	-0.0119712	0.666739	0.439507	0.575787	C
TG 52:3	-1.24963	-0.806383	-0.243402	0.684197	0.428275	0.458589	-0.654769	-0.797895	-0.0748972	0.54164	0.363746	0.627099	C
TG 50:2	-0.56214	-0.515501	-0.12924	0.493445	0.0927797	0.146675	0.124055	-0.502942	0.0933616	0.440783	0.197674	0.23337	C
TG 52:2	-0.422298	-0.513584	-0.457729	0.228308	0.196854	0.0798444	0.2258	-0.416636	-0.198966	0.344123	0.391467	0.298221	C
FA 20:4	-0.436569	0.23747	0.0933384	0.0324021	-0.287123	-0.800099	-0.857235	0.040775	0.119909	0.19567	-0.645585	-0.932781	D
DG 34:2 [M+H-H2O]+	0.0602946	0.416575	-0.268312	0.125278	-0.401294	-0.606173	0.22902	0.073678	-0.0425904	0.16723	0.104254	-0.642686	D
FA 18:2	-0.333149	0.0123461	-0.235485	0.0998508	-0.516578	-0.653574	-0.239803	-0.20728	-0.068031	0.0885719	-0.306645	-0.508074	D
PC (16:0/18:2)	0.581735	0.634838	0.0496658	-0.303372	-0.728962	-1.17842	0.487478	0.63891	0.288069	-0.0594268	-0.54593	-0.846692	D
PC (18:0/18:2)	0.514166	0.489401	0.215971	-0.210286	-0.488929	-0.961503	0.389236	0.404155	0.138805	-0.201518	-0.464386	-0.917498	D
PE 38:2	0.478841	0.501568	0.102806	-0.184417	-0.531321	-1.00975	0.338242	0.426074	0.170143	-0.149806	-0.595906	-0.95224	D
PC (18:0/20:4)	0.658032	0.255103	-0.294572	-0.400509	-0.21263	-0.739054	0.632362	0.304426	0.0346596	-0.219716	-0.571364	-0.977257	D
PC (16:0/20:4)	0.516456	0.261735	0.179492	0.0285409	-0.078709	-0.675573	0.39872	0.220332	0.307314	-0.129865	-0.544316	-0.911143	D
PE 38:4	0.509441	0.290669	-0.0453588	-0.135518	-0.217198	-0.78062	0.394276	0.252878	0.336055	-0.00988207	-0.48707	-0.787887	D
SM (18:1/20:0)	0.677513	0.508476	0.388106	0.173194	0.460008	0.18025	0.508261	0.451288	0.0929216	-0.359402	-0.554216	-0.827546	D
SM(d18:1/23:0)	-0.0365308	0.232758	0.164741	-0.182635	-0.0546702	0.0263572	-1.29546	-0.0629978	-0.063526	-0.274593	0.0786382	0.130801
SM 41:1;O2	-0.32693	0.32087	0.275685	0.0632375	0.0352711	0.269913	-0.986715	-0.392194	-0.0412037	-0.377135	0.00909941	0.343093
CAR(16:1)	-0.520793	0.00876659	-0.00255199	-0.52188	-0.196373	0.833904	-0.405166	0.416532	0.198242	-0.202502	0.0615992	0.0654483
LPC 18:1	-0.281982	-0.144548	-0.302455	-0.48172	0.228738	0.157921	-0.656278	-0.238599	-0.0525983	-0.484369	-0.167353	-0.0219348
LPE 20:1	-0.306173	0.218373	-0.382726	-0.160793	0.0543861	0.253981	-0.681736	0.119714	0.25673	-0.84489	-0.639977	-0.171049
CAR (14:0)	-0.0850332	-0.0617789	-0.353565	-0.230654	0.223304	-0.520137	0.182193	0.723494	0.872008	0.248816	-0.411356	0.158445
CAR (18:1)	-0.368552	0.118888	-0.26984	-0.436314	-0.287129	0.10298	0.016617	0.340521	0.820298	0.29013	-0.0104537	0.239996
PC (18:0/18:1)	0.305413	0.288946	-0.0626198	-0.173912	0.341686	0.223694	0.370433	0.493691	0.267927	-0.0910795	0.0500725	-0.226538
PE 38:1	0.39762	0.371568	-0.127979	-0.198157	0.246069	0.0245747	0.359264	0.520779	0.333175	-0.0531826	0.0464734	-0.225445
PC (16:0/22:6)	0.223873	-0.535952	-0.131214	-0.284492	0.190228	-0.438974	0.290589	-0.476724	0.484738	0.353199	0.0948755	-0.360061
PC (18:2/20:4)	0.225459	-0.503096	-0.104598	-0.248457	0.20513	-0.39835	0.283938	-0.641251	0.489176	0.352068	0.113339	-0.319105
DG 34:1 [M+H-H2O]+	-0.0566637	-0.255712	0.00426208	0.00991249	-0.48951	-0.558118	0.214283	0.208052	0.37426	0.562151	-0.080183	-0.401261
TG 48:1	0.192054	0.0157169	0.167983	0.195142	-0.210199	-0.363515	0.820587	0.0593334	0.359443	0.40768	-0.00725271	-0.263767
TG 48:2	0.0590808	0.0389155	0.304252	0.44526	-0.337412	-0.588393	0.749575	0.0682425	0.49003	0.586191	-0.184034	-0.455545
SM (d18:1/24:1)	0.199872	0.289307	0.671298	0.280504	0.402075	0.00655421	-0.0188153	-0.00788009	-0.106016	-0.510831	-0.222381	-0.460248
SM 42:2;O2	0.23732	0.472475	0.507529	0.261786	0.230945	-0.159354	-0.13377	0.226666	0.155968	-0.245686	-0.0709094	-0.136884
Genotype	WT	WT	WT	WT	WT	WT	CMT1A	CMT1A	CMT1A	CMT1A	CMT1A	CMT1A
Age	5	10	20	30	60	180	5	10	20	30	60	180
